# ATP synthase-associated CHCH domain proteins are critical for mitochondrial function in *Toxoplasma gondii*

**DOI:** 10.1101/2023.02.02.526833

**Authors:** Madelaine M. Usey, Diego Huet

## Abstract

Coiled-coil-helix-coiled-coil-helix (CHCH) domains consist of two pairs of cysteine residues that are oxidized to form disulfide bonds upon mitochondrial import. Proteins containing these domains play important roles in mitochondrial ultrastructure and in the biogenesis, function, and stability of electron transport chain complexes. Interestingly, recent investigations of the *Toxoplasma gondii* ATP synthase identified subunits containing CHCH domains. As CHCH domain proteins have never been found in any other ATP synthase, their role in *T. gondii* was unclear. Using conditional gene knockdown systems, we show that two *T. gondii* ATP synthase subunits containing CHCH domains are essential for the lytic cycle as well as stability and function of the ATP synthase. Further, we illustrated that knockdown disrupts multiple aspects of mitochondrial morphology. Mutation of key residues in the CHCH domains also caused mislocalization of the proteins. This work provides insight into the divergent aspects of the apicomplexan ATP synthase, which could uncover future drug targets.
