## Supplemental Table 1 for "ATP synthase-associated CHCH domain proteins are critical for mitochondrial function in *Toxoplasma gondii*"

### Sheet: Sheet1
ID	Sequence (5' to 3')	Use
P1	TGGGGATGTCAAGTTgAGGAGGCAGCGCAGTCATCGGTTTTAGAGCTAGAA	Forward sgRNA targeting the N-terminus of TGGT1_258060
P2	TTCTAGCTCTAAAACCGATGACTGCGCTGCCTCCTcAACTTGACATCCCCA	Reverse sgRNA targeting the N-terminus of TGGT1_258060
P3	CCGGCCGCGTTCTTCTCTCGATTTCCGCTCTTCCACGATG aagcttcgccaggctgtaaa	Forward primer to amplify repair oligonucleotide for 258060Ty/cKD
P4	ATACGGCGACATTCGCCGAAGGCGGAGGAGGCAGCGCAGTGTCCAGGGGATCCTGATTG	Reverse primer to amplify repair oligonucleotide for 258060Ty/cKD
P5	TGGGGATGTCAAGTTgCCCCCCTTCTTCATCATGTCGTTTTAGAGCTAGAA	Forward sgRNA targeting the N-terminus of TGGT1_285510
P6	TTCTAGCTCTAAAACGACATGATGAAGAAGGGGGGcAACTTGACATCCCCA	Reverse sgRNA targeting the N-terminus of TGGT1_285510
P7	TGTGTGCTTTCCTCCAACATCTCCCCCCTTCTTCATCATGaagcttcgccaggctgtaaa	Forward primer to amplify repair oligonucleotide for 285510Ty/cKD
P8	CGCACGCAGCCCTTTGATGGGGCGCGACGGAGTCTCCAGAGTCCAGGGGATCCTGATTG	Reverse primer to amplify repair oligonucleotide for 285510Ty/cKD
P9	TTCAGGGAAAGCCTGACGTCGAGGACAAGTTGAGCGTGGACGCTCGTGAGATGAAGGTCGACATGTATGAGAAATTGTTCAAGCAGGCGGCGGATCTGGAGAACCCCAGCCGCATGCCCGGCGTCGCGTATCTGCGCAGCCTGCGCGACACCCTCACCGAGACGCAGAGTGCGCGACGCTCCTCGAGCCTCAACGCCTTCAGCAGCTTCGACGCAAGCAGGACTGGGCTCCTCAAACAGCAATCTGCGGCCGTCGAGAACAGCTTGGTTCGACAGAACATGGCAGACGTCCGTGCAAAGG	Oligonucleotide carrying TGGT1_258060 cysteine to serine mutations
P10	GGTCATGTGGACGGACCTCGTTCAGGGAAAGCCTGACGTCG	Forward primer to amplify the oligonucleotide containing TGGT1_258060 cysteine to serine mutations
P11	GGCGCGACGCTCGAACAAGGCCTTTGCACGGACGTCTGCC	Reverse primer to amplify the oligonucleotide containing TGGT1_258060 cysteine to serine mutations
P12	gcctgtacgccggttgtcgcggtcgtttgcagattgctttacgccgctgagactaactag	Forward primer to amplify repair template for TGGT1_258060 cysteine to serine mutant
P13	cgtcgttcttcgcgagggttacagcaccgattcgaagaaaCGTGTGTTCGTTACCAATGATGC	Reverse primer to amplify repair template for TGGT1_258060 cysteine to serine mutant
P14	ctggtcgcaaacgtcgtagtgtagtaccgacaataacgtcgtcgttcaaggggacgcagttctcggaagacgcgtcgcagcatactgcaactgctttcgtctgtcttcaaccaGATCTATGTACCCATACGATGTTCCTGACTATGCGTCTGGAGACTCCGTCGCGCCCCATCAAAGGGCTGCGTCTGAGCAGCTTCACAGCGAGTATAAGCAATCCCTCGCCAAGAACGGCCGAACCCACTTCAGCGCAAGCACGGACTTCCACAGCAAACTTCGAGCGTCTGAAAACATGTTGGGGACCTCGTACTCCATTGACGAGGGTATCAATCTGATGAAGAGCACCAAGAATCCGGATCCCTCTTTCTCTGCGAAGGAGTTCGTGGCGATGCGCGAGTCCAA…	Oligonucleotide carrying TGGT1_285510 cysteine to serine mutations
P15	aaacatcgtgaggctggtacctggtcgcaaacgtcgtagt	Forward primer to amplify the oligonucleotide containing TGGT1_285510 cysteine to serine mutations
P16	AGTGACGAGAGAATCTCCTGAATTCTCCAGGAAGTCATCAGACCC	Reverse primer to amplify the oligonucleotide containing TGGT1_285510 cysteine to serine mutations
